# African Green Monkey Cerebrospinal Fluid miRNome Captures Conserved miRNAs Relevant to Human Neurodegenerative Disease

**DOI:** 10.64898/2026.08.07.743104

**Authors:** Sara Dzigurski, Rashid Al-Abri, Xiaoting Li, Monica R. Grasty, Alice C. Rodrigues, Michael R. Weed, John D. Elsworth, Matthew S. Lawrence, Yujing J. Heng, Cristina S. Bogsan, Pourya Naderi Yeganeh, Winston A. Hide, Frank J. Slack, Gamze Gursoy, Andrew D. Miranker, Bianca R. P. Brown

## Abstract

**Background:** The African green monkey (AGM) is increasingly used as a model for early-stage Alzheimer’s disease (AD), with cerebrospinal fluid (CSF) targeted for biomarker discovery and longitudinal disease monitoring of shifts in the central nervous system. MicroRNAs (miRNAs) are particularly informative indicators of early neuropathological change. Despite the complementary value of an early-stage disease model and a molecular marker capable of capturing early change, the miRNA composition (miRNome) of AGM remains undefined. We established the AGM CSF miRNome from antemortem samples using miRNA sequencing and a qRT-PCR-based array. We also developed a hierarchical annotation pipeline to classify miRNAs as either family-conserved or unclassified and to assess sequence alignment across humans and other species.

**Results:** We used untargeted miRNA sequencing to characterize the AGM CSF miRNome and identified 205 miRNAs that could be classified into three family-conserved categories: canonical, noncanonical, and 3′-terminal variants. Of these, 150 were also detected using a human-targeted qRT-PCR array, providing independent support for the sequence-derived miRNome. Sequencing abundance and qRT-PCR array Ct values showed significant cross-platform concordance overall, although concordance was lower for 3′-terminal isomiRs than for canonical miRNAs. Comparison with human GTEx tissue-expression data indicated that several human homologs of AGM CSF miRNAs exhibited brain-preferential expression. Notably, predicted targets of many of these miRNAs were enriched for pathways implicated in neurodegenerative disease. Finally, we identified 20 unclassified candidates that could not be assigned to established miRNA families, two of which we propose as putatively novel miRNAs.

**Conclusion:** The AGM CSF miRNome is substantially conserved with the human miRNome but also contains 3′-terminal isomiRs and unclassified miRNA candidates. AGM CSF contains miRNAs homologous to human miRNAs associated with AD and other neuropathologies, highlighting the translational potential of this model. However, our study also reveals challenges related to species-specific sequence variation and reduced cross-platform concordance for isomiRs. Thus, comparative studies will be needed to validate the functional and biomarker relevance of these miRNAs across species. More generally, this initial miRNome provides a reference resource for future studies of miRNAs in AGM across disease-related, physiological, experimental, and evolutionary contexts.
