## Supplementary material for "African Green Monkey Cerebrospinal Fluid miRNome Captures Conserved miRNAs Relevant to Human Neurodegenerative Disease": Table S2

### Sheet: Full_Array
miRNA	AD18	AD21	AD19	AD22	AD20	AD23
hsa-let-7i-5p	23.17	23.27	24.28	20.69	21.25	22.67
hsa-miR-10a-5p	25.71	24.43	26.36	26.07	24.03	25.32
hsa-miR-122-5p	27.85	26.3	28	27.58	28.32	25.89
hsa-miR-410-3p	28.25	29.28	30.17	30.15	28.64	29.25
hsa-miR-129-5p	29.91	26.51	28.09	30.15	28.44	27.53
hsa-miR-132-3p	28.01	22.98	30.09	27.81	27.23	28.71
hsa-miR-377-3p	27.77	29.34	30.85	28.58	27.83	28.59
hsa-miR-146a-5p	22.09	22.06	22.09	23.19	23.63	22.48
hsa-miR-4306	26.77	27	28.06	23.33	23.8	26.99
hsa-miR-494-3p	29.24	29.48	30.8	31.06	30.61	29.74
hsa-miR-151a-3p	26.21	26.96	27.34	24.21	21.52	26.54
hsa-miR-152-3p	24.83	23.97	25.86	24.58	23.44	25.27
hsa-miR-374b-5p	23.81	24.22	25.76	23.38	22.8	23.54
hsa-miR-181d-5p	28.91	29.98	27.54	26.18	27.92	27.41
hsa-miR-190b-5p	37.27	31.08	36.67	29.54	30.62	35.67
hsa-miR-582-5p	29.52	34.71	30.99	28.34	28.16	34.56
hsa-miR-26b-5p	22.58	22.65	24.16	22.42	22.34	22.54
hsa-miR-20a-5p	22.03	23.98	24.37	18.11	18.26	22.56
hsa-miR-664a-3p	26.1	24.6	26.2	25.72	25.37	23.94
hsa-miR-221-3p	22.16	22.81	24.14	19.19	19.21	22.48
hsa-miR-222-3p	24.94	25.79	26.95	23.02	23.21	24.67
hsa-miR-22-3p	20.91	20.92	23.89	22.04	23.73	23.7
hsa-miR-25-3p	22.89	25	25.46	18.9	18.28	22.21
hsa-miR-324-5p	27.48	27.15	27.64	24.19	23.91	26.71
hsa-miR-32-5p	25.8	25.89	28.14	22.77	22.04	25.28
hsa-miR-15b-5p	22.71	24.38	25.31	19.6	18.76	23.05
hsa-miR-34c-5p	26.38	24.78	27.94	24.95	25.75	25.23
hsa-miR-365b-5p	35.55	34.1	34.95	34.45	33.89	28.46
hsa-miR-770-5p	32.14	31.51	33.69	36.09	36.26	32.69
hsa-miR-376c-3p	28.4	33.98	30.71	27.9	28	33.83
hsa-miR-559	28.24	30.45	28.26	31.75	33.51	27.58
hsa-miR-1246	22.9	23.19	21.15	21.86	22.9	20.75
hsa-miR-502-3p	25.3	24.79	25.19	24.79	25.11	25.22
hsa-miR-149-5p	21.15	19.38	27.14	26.75	28.11	25.14
hsa-miR-500b-5p	25.21	24.93	25.95	25.39	24.59	24.75
hsa-miR-147b-3p	32.43	31.5	32.03	34.75	34.93	31.36
hsa-miR-522-3p	34.25	32.8	32.27	36.05	33.46	30.09
hsa-miR-193a-3p	33.2	30.76	32.6	33.77	33.3	31.6
hsa-miR-648	30.34	29.73	30.66	33	34.61	28.29
hsa-miR-658	32.43	33.8	32.24	34.96	37.22	29.37
hsa-miR-215-5p	29	40.02	32.36	24.99	24.92	29.37
hsa-miR-208b-3p	37.94	29.24	37.34	35.13	30.61	36.34
hsa-miR-622	29.57	29.4	33.75	36.14	36.32	30.34
hsa-miR-339-5p	28.1	29.15	30.37	25.57	25.6	26.35
hsa-let-7a-5p	23.12	23.07	24.11	23.59	22.92	22.53
hsa-miR-10b-5p	26.33	25.96	26.96	27.22	24.08	25.77
hsa-miR-125a-5p	25.01	24.53	26.73	25.27	24.41	25.35
hsa-miR-127-3p	34.49	33.04	33.89	32.17	32.72	30.84
hsa-miR-1299	28.95	30.26	32.06	31.44	35.08	29.08
hsa-miR-1323	29.96	28.6	29.08	29.77	30.9	28.44
hsa-miR-133a-3p	26.43	24.53	24.38	25.96	20.67	26.03
hsa-miR-135a-5p	25.46	24.9	26.01	24.16	24.76	24.65
hsa-miR-148b-3p	23.88	24.11	26.55	23.99	22.41	25.68
hsa-miR-16-5p	17.96	20.63	20.73	14.43	13.51	17.55
hsa-miR-183-5p	30.76	28.25	30.67	29.87	29.58	28.87
hsa-miR-186-5p	25.1	28.07	29.11	25.73	24.21	27.05
hsa-miR-187-3p	29.46	28.76	34.68	28.33	28.2	29.46
hsa-miR-196a-5p	31.03	34.17	31.54	32.16	29.98	34.02
hsa-miR-203a-3p	25.7	24.84	26.92	27.33	31.09	26.49
hsa-miR-206	29.06	27.19	27.11	28.63	24.66	29.55
hsa-miR-20b-5p	28.04	28.07	29.84	27.06	26.69	26.74
hsa-miR-216a-5p	29.29	27.63	31.75	32.39	31.15	30.78
hsa-miR-27b-3p	17.2	18.71	25.73	24.35	22.94	24.76
hsa-miR-301a-3p	27.92	26.58	29.76	26.93	26.3	27.09
hsa-miR-30c-5p	22.2	21.61	23.63	22.05	21.45	21.47
hsa-miR-3150b-3p	34.09	30.71	29.1	31.4	32.29	29.96
hsa-miR-9-5p	23.45	22.12	23.84	23.28	22.26	23.44
hsa-miR-329-3p	29.1	31.4	30.32	31.01	30.06	31.25
hsa-miR-362-5p	28.01	26.26	27.85	28.48	27.72	27.7
hsa-miR-369-3p	30.4	29.96	30.81	31.55	32.45	29.81
hsa-miR-424-5p	26.87	26.73	27.78	25.11	23.88	26.01
hsa-miR-433-3p	31.78	33.76	30.25	30.88	29.45	25.83
hsa-miR-449b-5p	31.31	29.94	30.75	28.16	26.73	29.38
hsa-miR-450a-5p	27.34	28.61	29.63	26.77	26.42	28.04
hsa-miR-452-5p	30.32	27.12	29.98	29.59	27.93	28.85
hsa-miR-490-3p	34.1	32.65	33.5	32.9	34.59	30.07
hsa-miR-497-5p	25.73	24.2	25.91	24.28	23.45	25.42
hsa-miR-508-3p	30.9	30.8	35.19	35.12	37.77	34.2
hsa-miR-518c-3p	31.55	33.39	31.22	35	36.82	33.25
hsa-miR-525-5p	31.18	33.16	31.67	31.08	32.07	33.01
hsa-miR-532-5p	25.09	25.13	25.13	24.6	23.86	24.59
hsa-miR-551a	30.17	28.88	30.62	29.75	28.42	33.52
hsa-miR-574-3p	23.36	24.11	25.76	24.88	23.68	22.18
hsa-miR-602	34.63	33.18	31.28	34.76	35.06	33.04
hsa-miR-629-5p	31.32	29.37	30.72	33.12	33.29	28.91
hsa-miR-760	33.73	32.28	30.5	33.32	32.97	30.99
hsa-miR-92b-3p	25.35	26.57	24.89	20.09	21.02	24.04
hsa-miR-320d	23.26	22.67	24.08	20.38	20.05	23
hsa-miR-101-3p	22.94	22.91	23.7	21.54	21.09	23.3
hsa-let-7e-5p	31.73	35.12	31.71	29.61	31.39	34.98
hsa-miR-103b	27.43	27.45	32.27	31.75	32.14	31.27
hsa-miR-105-3p	32.41	30.96	31.81	34.21	34.22	30.71
hsa-miR-1224-5p	27.54	28.67	30.35	32.15	32.84	28.11
hsa-miR-1271-5p	28.79	30.01	30.44	27.01	27.07	27.73
hsa-miR-1291	30.79	29.65	30.5	32.9	33.07	29
hsa-miR-1296-5p	28.72	34.98	31.65	27.63	28.82	28.51
hsa-miR-140-3p	27.28	26.99	31.43	26.35	26.25	31.12
hsa-miR-146b-5p	22.1	22.74	22.3	22.98	23.09	22.11
hsa-miR-150-5p	22.17	23.63	23.3	22.8	23.41	22.23
hsa-miR-155-5p	26.3	27.69	28.1	29.55	28.32	25.53
hsa-miR-15a-5p	20.75	21.81	20.86	16.61	16.26	19.61
hsa-miR-181c-5p	34.44	32.99	31.05	29.68	30.34	28.07
hsa-miR-185-5p	24.84	26.33	25.84	20.93	20.92	24.38
hsa-miR-18b-5p	28.28	27.57	31.97	25.78	25.23	29.13
hsa-miR-196b-5p	29.6	33.92	34.77	25.73	26.49	33.77
hsa-miR-19a-3p	24.35	24.86	24.42	18.37	19.34	23.15
hsa-miR-204-5p	18.47	16.67	19.75	17.95	19.07	17.12
hsa-miR-31-5p	27.54	25.71	27.9	28.08	30.19	25.75
hsa-miR-24-3p	24.84	23.33	26.22	24.8	23.91	24.53
hsa-miR-302a-5p	32.22	30.62	31.78	34.18	34.13	30.78
hsa-miR-23b-3p	19.42	19.13	20.27	19.01	18.09	19.03
hsa-miR-320b	23.85	23	24.67	20.97	21.15	23.19
hsa-miR-323b-3p	32.99	27.59	30.23	30.34	29.68	31.39
hsa-miR-326	29.53	33.19	28.98	27.87	28.85	29.26
hsa-miR-337-3p	29.15	30.69	29.16	28.39	28.29	28.18
hsa-miR-33a-5p	31.49	30.04	30.89	32.69	32.49	29.89
hsa-miR-370-3p	23.7	22.87	36.92	31.56	31.39	29.14
hsa-miR-372-3p	35.18	33.73	34.58	32.55	34.41	33.58
hsa-miR-374a-5p	30.05	34.31	31.61	28.87	29.9	28.95
hsa-miR-449c-5p	29.05	29.22	31.2	34.26	37.27	27.41
hsa-miR-451a	15.53	17.98	19.4	13.02	13.19	14.8
hsa-miR-486-5p	21.33	28.74	25.95	16.1	15.35	19.65
hsa-miR-493-5p	29.95	27.64	30.25	31.26	29.25	27.97
hsa-miR-500a-3p	27.03	27.27	26.13	20.99	24.93	26.44
hsa-miR-503-5p	21.97	24.68	24.9	27.74	27.33	26.72
hsa-miR-590-5p	26.57	27.82	28.21	24.58	24	26.71
hsa-miR-627-5p	30.71	29.97	29.03	27.85	28.44	28.98
hsa-miR-642b-3p	32.7	31.25	32.1	33.33	34.67	29.21
hsa-miR-224-5p	29.31	29.34	30.74	31.09	31.42	31.32
hsa-miR-652-3p	25.12	25.09	25.92	21.13	20.5	24.14
hsa-miR-106a-5p	25.92	26.57	13.58	21.98	21.42	25.45
hsa-miR-1267	32.78	33.64	34.5	33.37	37.07	28.85
hsa-miR-1303	31.37	29.65	17.69	33.02	33.48	31.99
hsa-miR-135b-5p	32.06	29.75	16.23	29.53	31.3	30.52
hsa-miR-136-3p	29.45	28.13	18.74	30.69	29.37	31.73
hsa-miR-1-3p	29.02	28.03	13.55	29.19	24.55	28.57
hsa-miR-143-3p	24.97	24.99	11.89	24.1	23.77	25.56
hsa-miR-181a-5p	25.04	25.44	12.42	25.39	24.13	24.67
hsa-miR-182-5p	29.65	29.64	15.48	32.67	51.83	32.9
hsa-miR-212-3p	29.46	29.81	16.35	31.97	30.21	31.24
hsa-miR-23c	29.92	27.1	18.18	30.84	29.72	29.96
hsa-miR-26a-5p	20.14	19.16	11.47	25.4	23.97	22.85
hsa-miR-28-5p	27.14	27.48	16.55	29.34	28.38	29.48
hsa-miR-301b-3p	38.64	33.9	38.04	35.43	34.01	37.04
hsa-miR-30a-5p	25.32	24.3	10.64	22.7	23.51	24.79
hsa-miR-320a-3p	26.41	25.61	12.96	23.22	23.57	26.05
hsa-miR-335-5p	26.88	25.58	13.76	26.38	25.86	27.79
hsa-miR-376b-3p	31.34	31.47	37.92	32.45	30.57	33.06
hsa-miR-378b	32.3	29.57	16.95	31.54	30.72	31.09
hsa-miR-379-5p	30.8	29.14	36.65	32.03	30.85	32.88
hsa-miR-491-5p	32.55	32.18	37.78	31.95	31.04	32.38
hsa-miR-449a	30.96	28.42	18.6	28.38	27.19	29.44
hsa-miR-485-5p	35.58	30.6	34.98	33.9	31.54	33.98
hsa-miR-382-5p	30.08	31.09	19.92	31.52	30	31.38
hsa-miR-539-5p	31.76	30.72	18.45	33.63	32.54	44.39
hsa-miR-517c-3p	47.31	45.86	19.4	32.34	33.51	32.14
hsa-miR-520h	31.78	32.55	37	39.4	39.57	36
hsa-miR-513c-5p	31.74	29.34	32.68	35.08	35.25	31.68
hsa-miR-542-3p	32.63	33.32	38.49	31.43	31.77	37.5
hsa-miR-575	32.17	32.71	37.13	35.66	37.25	36.13
hsa-miR-592	32.61	32.29	36.06	31.96	33.07	35.07
hsa-miR-610	31.18	31.76	18.39	29.92	29.77	31.07
hsa-miR-613	31.86	32.23	19.72	52.15	52.33	48.76
hsa-miR-645	30.95	31.55	18.53	34.09	33.73	27.56
hsa-miR-651-5p	33.58	35.18	36.03	36.86	38.6	31.99
hsa-miR-660-5p	22.04	24.83	11.64	24.89	24.54	24.76
hsa-miR-708-5p	35.32	30.58	34.73	32.4	31.88	31.23
hsa-miR-802	52.32	50.87	19.86	33.04	37.47	50.73
hsa-miR-938	32.3	32.37	37.12	36.4	37.15	36.12
hsa-miR-940	28.38	28.73	12.75	29.77	31.91	27.81
hsa-miR-96-5p	31.37	31.73	16.23	31.75	31.36	28.81
hsa-miR-98-5p	30.46	33.5	16.95	30.21	30.19	31.03
hsa-miR-99a-5p	24.44	23.82	11.09	23.68	23.07	24.72
hsa-miR-1260a	27.55	26.9	9.14	27.51	29.58	26.56
hsa-miR-141-3p	30.28	28.01	16.95	32.11	31.79	28.6
hsa-miR-214-3p	28.53	27.74	15.95	28.15	27.18	27.81
hsa-miR-92a-3p	25.37	26.94	14.13	22.93	21.6	25.3
hsa-let-7f-5p	25.56	27.82	27.02	24.74	25.64	25.39
hsa-miR-107	23.75	24.01	27.63	24.67	24.86	24.47
hsa-miR-125b-5p	19.98	19.37	21.44	18.73	18.23	19.91
hsa-miR-126-3p	24.86	25.85	28.6	22.24	21.5	24.83
hsa-miR-128-3p	25.15	25.25	27.05	22.61	22.4	24.71
hsa-miR-1285-3p	26.79	28.51	27.57	28.66	28.6	25.86
hsa-miR-1290	17.05	17.65	17.47	17.65	18.08	15.88
hsa-miR-130a-3p	24.49	24.59	25.92	22.84	22.72	24.9
hsa-miR-137-3p	37.98	36.53	32.11	34.14	30.07	30.8
hsa-miR-138-1-3p	29.44	34.56	35.41	32.48	28.55	29.9
hsa-miR-139-5p	22.01	25.17	28.72	26.52	26.33	28.48
hsa-miR-148a-3p	22.84	22.93	24.56	20.39	20.46	22.84
hsa-miR-188-5p	26.8	28.78	26.9	25.6	25.46	27.94
hsa-miR-191-5p	24.33	25.49	24.9	21.17	21.31	22.95
hsa-miR-197-3p	29.42	27.84	28.94	26.65	27.47	28.36
hsa-miR-198	27.57	28.09	29.6	27.22	27.05	30.29
hsa-miR-199b-5p	26.5	26.11	27.55	25.34	23.61	26.95
hsa-miR-19b-3p	21.71	23.68	23.12	16.9	17.43	21.4
hsa-miR-200b-3p	27.08	27.4	28.95	27.39	31.56	26.75
hsa-miR-208a-3p	31.42	23.53	37.52	34.05	31.73	25.77
hsa-miR-34b-5p	25.14	24.07	26.4	23.02	24.62	23.78
hsa-miR-885-3p	28.55	30.39	24.37	23.82	27.11	25.71
hsa-miR-302d-3p	34.6	33.15	30.95	30.53	32.58	33.01
hsa-miR-21-5p	18.34	19.21	19.23	18.6	18.78	17.92
hsa-miR-361-5p	24.04	26.1	24.37	21.34	21.4	23.91
hsa-miR-376a-3p	31.96	33.72	34.57	30.83	30.84	33.58
hsa-miR-383-5p	31.4	30.38	28.24	29.53	30.27	30.08
hsa-miR-421	31.18	37.82	31.46	26.29	26.57	28.09
hsa-miR-425-5p	23.8	24.72	25.12	19.56	19.65	23.96
hsa-miR-431-3p	33.91	31.12	31.71	33.84	35.1	32.31
hsa-miR-454-3p	30.81	29.83	31.51	31.35	29.32	28.74
hsa-miR-513a-3p	31.33	31.97	32.82	35.22	34.36	30.07
hsa-miR-516b-5p	32.3	34.53	31.42	31.24	37.95	34.39
hsa-miR-518b	25.21	27.25	27.45	27.5	29.96	29.84
hsa-miR-520a-3p	27.66	27.61	35.94	38.33	34.13	34.94
hsa-miR-520e-3p	23.01	24.04	39.22	41.61	34.11	27.99
hsa-miR-523-5p	29.15	29.76	32.11	30.91	33.39	31.09
hsa-miR-548l	32.14	32	32.85	32.75	32.26	28.9
hsa-miR-576-5p	28.72	28.77	31.93	39.18	35.31	31.13
hsa-miR-616-5p	31.44	32.91	30.78	36.16	36.33	27.7
hsa-miR-628-5p	29.68	33.49	31.98	31.23	31.26	33.34
hsa-miR-767-3p	30.6	30.12	35.79	29.2	32.38	31.03
hsa-miR-874-3p	31.48	30	33.24	31.91	31.22	32.24
hsa-miR-1228-3p	30.01	30.12	29.84	30.78	31.15	28.4
hsa-miR-27a-3p	22.53	22.83	25.59	24.56	24.18	24.51
hsa-let-7d-5p	25.79	26.03	28.89	28.79	27.58	26.38
hsa-let-7g-5p	23.29	24.44	24.89	23.4	22.16	23.52
hsa-miR-1181	29.95	30.1	31.14	33.46	32.06	28.53
hsa-miR-1202	26.87	29.72	28.58	30.4	28.88	26.64
hsa-miR-142-5p	21.91	22.64	22.83	20.87	19.85	21.95
hsa-miR-190a-5p	26.24	25.23	37.53	34.85	31.07	36.53
hsa-miR-193b-3p	25.11	26.67	27.43	26.59	23.94	25.84
hsa-miR-194-5p	27.42	27.25	30.07	27.7	26.52	26.57
hsa-miR-205-5p	24.65	23.48	26.08	24.32	28.65	24
hsa-miR-210-3p	25.34	26.46	27.13	21.48	21.02	24.89
hsa-miR-211-5p	24.27	23.61	26.46	24.4	24.27	23.91
hsa-miR-23a-3p	21.25	21.26	22.1	21.02	19.9	21.52
hsa-miR-890	27.94	40.6	30.84	24.51	44.02	31.05
hsa-miR-3065-5p	32.24	31.4	32.25	33.41	33.82	31.26
hsa-miR-30d-5p	23.46	23.63	25.04	21.95	21.59	23.76
hsa-miR-320e	27.92	27.27	27.79	25.4	26.03	27.39
hsa-miR-330-3p	38.89	30.97	38.29	31.51	26.89	28.79
hsa-miR-338-5p	28.05	26.69	29.06	29.55	28.04	30.17
hsa-miR-34a-5p	24.88	23.47	26.46	26.2	24.91	24.05
hsa-miR-411-5p	29.79	29.05	32.1	30.42	29.53	28.12
hsa-miR-483-5p	24.16	25.62	27.45	25.41	25.35	25.11
hsa-miR-432-5p	31.45	35.04	31.56	32.84	29.82	30.82
hsa-miR-484	23.78	23.94	25.7	22.63	21.55	23.42
hsa-miR-495-3p	26.97	26.57	29.16	28.21	26.44	26.69
hsa-miR-499a-5p	25.81	26.64	25.62	23.72	22.79	25.07
hsa-miR-501-3p	31.07	30.06	30.91	32.43	32.81	29.91
hsa-miR-513b-5p	28.77	30.07	35.58	35.28	31.87	28.87
hsa-miR-520f-3p	33.61	32.16	31.29	35.41	35.58	29.23
hsa-miR-544a	34.41	29.61	33.81	32.57	30.4	32.82
hsa-miR-545-3p	21.16	24.68	34.26	30.46	28.02	26.47
hsa-miR-548b-5p	32.33	31.05	31.91	33.96	34.23	30.91
hsa-miR-550a-3p	22.75	22.73	26.84	24.56	22.84	24.08
hsa-miR-579-3p	33.98	32.53	33.38	33.42	34.49	32.38
hsa-miR-609	30.47	34.97	35.82	38.22	34.71	34.82
hsa-miR-618	28.12	29.96	36.95	39.35	34.49	35.95
hsa-miR-650	31.6	31.01	31.34	33.06	35.32	31.75
hsa-miR-654-3p	29.36	31.54	30.18	29.95	29.51	28.16
hsa-miR-659-3p	30.1	33.63	31.68	34.03	34.39	33.48
hsa-miR-671-5p	28.01	27.9	30.81	30.82	29	29.66
hsa-miR-744-5p	36.21	34.76	35.61	33.94	31.6	34.61
hsa-miR-29b-3p	21.99	22.43	22.07	21.16	20.02	21.04
hsa-miR-106b-5p	24.88	25.42	26.73	21.15	20.13	23.7
hsa-miR-100-5p	24.04	23.13	24.49	22.15	21.87	23.51
hsa-miR-1207-5p	26.66	26.25	25.81	27.12	28.37	24.19
hsa-miR-1226-3p	31.35	34.34	35.19	29.3	28.92	34.2
hsa-miR-1284	32.83	31.38	32.24	31.28	32.73	31.24
hsa-miR-1306-5p	28.03	28.2	29	25.39	24.38	28.64
hsa-miR-144-5p	26.92	27.72	31.6	22.04	21.94	25.87
hsa-miR-154-5p	29.14	29.2	31.1	28.34	27.8	30.84
hsa-miR-17-3p	28.91	28.95	28.53	24.19	24.49	28.29
hsa-miR-195-5p	26.51	26.42	26.76	23.81	23.31	26.18
hsa-miR-1973	28.63	25.44	26.89	26.53	27.85	26.97
hsa-miR-200a-3p	27.64	29.17	29.05	29.09	32.39	28.59
hsa-miR-200c-3p	26.81	25.92	28.05	27.26	27.38	25.14
hsa-miR-218-5p	28.93	28.72	29.28	27.11	26.77	29.22
hsa-miR-219a-2-3p	30.68	28.09	28.71	28.97	27.13	28.33
hsa-miR-2355-3p	28.34	29.45	28.97	27.76	26.6	26.95
hsa-miR-455-3p	31.33	29.67	32.09	29.26	30.17	35.24
hsa-miR-487b-3p	30.57	28.26	29.46	28.41	27.92	28.65
hsa-miR-328-3p	27.58	28.01	28.28	26.26	25.72	26.74
hsa-miR-342-3p	24.21	30.03	25.65	23.28	24.72	23.26
hsa-miR-375-3p	29.94	27.72	29.37	27.66	30.16	27.09
hsa-miR-4270	29.15	30	30.48	32.14	32.54	28.88
hsa-miR-29a-3p	21.42	21.26	21.7	20.41	19.68	20.74
hsa-miR-30e-5p	23.23	22.51	23.7	20.19	21.04	22.08
hsa-miR-505-3p	28.37	27.64	28.86	25.45	26.63	28.31
hsa-miR-518e-3p	33.02	32.87	33.72	36.12	36.29	30.62
hsa-miR-548a-3p	31.58	29.65	33.58	35.98	34.63	32.58
hsa-miR-548d-5p	28.24	28.13	31.55	29.83	30.56	28.95
hsa-miR-596	29.63	29.55	29.29	31.12	34.9	30.63
hsa-miR-598-3p	30.93	31.61	31.74	29.71	29.74	29.24
hsa-miR-612	32.85	34.41	32.21	32.46	37.84	34.27
hsa-miR-637	33.05	31.6	32.45	34.64	35.02	31.11
hsa-miR-663b	31.57	32.59	30.79	32.53	34.44	30.95
hsa-miR-765	29.71	29.21	28.73	29.23	29.65	27.33
hsa-miR-95-3p	27.83	26.65	27.47	26.35	25.98	25.98
hsa-miR-363-3p	28.6	26.21	28.21	25.95	25.94	25.53
hsa-let-7c-5p	23.72	21.83	23.97	20.93	21.22	23.13
hsa-miR-517a-3p	18.56	20.7	38.91	32.24	29.92	25.26
hsa-miR-124-3p	26.81	27.75	26.09	26.33	26.99	25.73
hsa-miR-1257	28.48	20.61	43.01	45.41	45.59	30.98
hsa-miR-1304-5p	29.2	31.51	35.68	29.27	30.97	29.45
hsa-miR-367-3p	32.59	36.39	37.24	31.15	39.81	36.25
hsa-miR-184	30.46	30.1	32.72	35.12	35.29	31.72
hsa-miR-518f-3p	31.66	32.83	32.15	32.62	32.75	32.68
hsa-miR-1471	28.12	28.01	35.48	33.51	38.05	30.56
hsa-miR-153-3p	31.2	28.95	33.95	29.88	30.11	29.6
hsa-miR-1825	23.86	28.24	26.38	28.57	31.01	24.91
hsa-miR-488-3p	32.9	37.37	38.22	29.05	29.42	37.22
hsa-miR-18a-5p	30.54	31.72	31.39	27.01	26.04	39.71
hsa-miR-1915-5p	32.44	31.79	35.3	37.7	37.88	29.19
hsa-miR-873-5p	33.02	31.57	32.43	33.62	34.25	31.43
hsa-miR-216b-5p	28.84	27.93	31.69	34.09	32.56	30.69
hsa-miR-572	30.99	31.14	31.99	33.4	34.56	30.99
hsa-miR-296-5p	30.32	36.25	30.36	26.53	26.37	28.28
hsa-miR-297	23.72	22.7	29.54	30.31	32.5	25.29
hsa-miR-299-5p	28.81	27.63	29.47	27.8	25.87	27.63
hsa-miR-29c-3p	21.77	19.98	21.87	18.78	19.02	22.06
hsa-miR-30b-5p	23.71	20.59	24.31	21.78	22.15	21.77
hsa-miR-320c	23.22	22.12	23.57	19.42	19.01	22.43
hsa-miR-340-5p	24.14	23.61	25.47	21.1	20.35	24.04
hsa-miR-365a-3p	26.24	24.61	25.96	23.79	23	25.23
hsa-miR-130b-3p	29.98	25.12	27.68	24.1	24.85	27.1
hsa-miR-378a-3p	25.18	23.94	24.98	22.26	21.52	24.76
hsa-miR-381-3p	32.28	37.63	38.48	29.62	27.26	37.48
hsa-miR-409-3p	28.69	29.13	28.95	28.75	27.46	29.12
hsa-miR-423-5p	22.78	22.49	24.47	19.43	19.16	22.56
hsa-miR-429	28.09	26.4	30.07	29	31.91	28.81
hsa-miR-134-5p	30.95	27.85	34.1	28.65	28.51	33.1
hsa-miR-103a-3p	23.5	21.33	24.63	20.77	21	23.19
hsa-miR-145-5p	24.24	21.57	25.02	22.86	22.56	23.81
hsa-miR-551b-3p	28.89	28.32	30.13	30.24	30.89	30.48
hsa-miR-199a-3p	19.5	18.09	24.17	21.25	20.21	22.39
hsa-miR-223-3p	20.68	19.41	21.44	17.76	17.23	20.48
hsa-miR-584-5p	25.41	26.92	28.19	21.51	20.57	22.65
hsa-miR-761	32.27	30.15	32.72	33.85	32.8	29.89
hsa-miR-769-5p	30.14	35.38	31.61	29.29	28.5	35.23
hsa-miR-192-5p	28.99	27.54	28.39	29.85	29.44	27.39
hsa-miR-99b-5p	26.21	25.86	26.21	24.16	24	25.1
hsa-miR-181b-5p	28.5	29.41	27.71	25.21	25.32	26.14

### Sheet: Seq-Array
miRNA	mean_RPM_log	n_samples_detected	Category	mean_Ct
hsa-let-7c-5p	12.8339	6	Canonical	22.4667
hsa-let-7e-5p	10.9353	6	Isovariant	32.4233
hsa-let-7g-5p	13.7609	6	Canonical	23.6167
hsa-let-7i-5p	13.7514	6	Canonical	22.555
hsa-miR-1-3p	11.5234	6	Canonical	25.485
hsa-miR-101-3p	9.18895	4	Canonical	22.58
hsa-miR-106b-5p	7.56841	5	Canonical	23.6683
hsa-miR-10a-5p	10.3242	6	Canonical	25.32
hsa-miR-10b-5p	7.94766	6	Canonical	26.0533
hsa-miR-122-5p	4.10825	3	Canonical	27.3233
hsa-miR-124-3p	11.4136	6	Isovariant	26.6167
hsa-miR-125a-5p	9.91826	6	Canonical	25.2167
hsa-miR-125b-5p	11.7086	6	Canonical	19.61
hsa-miR-126-3p	9.80997	6	Canonical	24.6467
hsa-miR-127-3p	6.37089	4	Canonical	32.8583
hsa-miR-1271-5p	0.296702	1	Canonical	28.5083
hsa-miR-128-3p	8.03711	4	Canonical	24.5283
hsa-miR-129-5p	9.51709	5	Canonical	28.4383
hsa-miR-1296-5p	0.900464	2	Canonical	30.0517
hsa-miR-1306-5p	5.20248	3	Canonical	27.2733
hsa-miR-130a-3p	9.13389	6	Canonical	24.2433
hsa-miR-130b-3p	6.4691	5	Canonical	26.4717
hsa-miR-132-3p	1.24286	2	Canonical	27.4717
hsa-miR-1323	0.450661	1	Canonical	29.4583
hsa-miR-135a-5p	6.56377	3	Canonical	24.99
hsa-miR-136-3p	5.7231	4	Canonical	28.0183
hsa-miR-137-3p	5.70312	3	Isovariant	33.605
hsa-miR-139-5p	7.32559	6	Isovariant	26.205
hsa-miR-140-3p	5.7109	4	Canonical	28.2367
hsa-miR-141-3p	0.519374	2	Canonical	27.9567
hsa-miR-143-3p	12.93	6	Canonical	22.5467
hsa-miR-145-5p	4.94533	4	Canonical	23.3433
hsa-miR-146a-5p	8.51475	6	Canonical	22.59
hsa-miR-146b-5p	5.20516	5	Canonical	22.5533
hsa-miR-148a-3p	5.64535	4	Canonical	22.3367
hsa-miR-149-5p	8.97953	6	Canonical	24.6117
hsa-miR-150-5p	10.013	6	Canonical	22.9233
hsa-miR-152-3p	1.34767	2	Canonical	24.6583
hsa-miR-154-5p	4.34056	3	Canonical	29.4033
hsa-miR-155-5p	9.37513	6	Isovariant	27.5817
hsa-miR-15a-5p	9.97676	6	Canonical	19.3167
hsa-miR-15b-5p	10.117	6	Canonical	22.3017
hsa-miR-16-5p	17.8387	6	Canonical	17.4683
hsa-miR-181a-5p	11.7242	6	Canonical	22.8483
hsa-miR-182-5p	7.02997	5	Isovariant	32.0283
hsa-miR-184	5.53564	1	Isovariant	32.5683
hsa-miR-185-5p	11.6452	6	Canonical	23.8733
hsa-miR-186-5p	9.54042	6	Canonical	26.545
hsa-miR-187-3p	3.46249	2	Canonical	29.815
hsa-miR-188-5p	0.154886	1	Canonical	26.9133
hsa-miR-18a-5p	4.88028	3	Canonical	31.0683
hsa-miR-190a-5p	0.434739	2	Canonical	31.9083
hsa-miR-191-5p	11.8669	6	Canonical	23.3583
hsa-miR-192-5p	0.775402	2	Canonical	28.6
hsa-miR-194-5p	5.32385	3	Canonical	27.5883
hsa-miR-195-5p	5.17179	4	Canonical	25.4983
hsa-miR-196a-5p	1.12102	2	Isovariant	32.15
hsa-miR-197-3p	7.29638	4	Canonical	28.1133
hsa-miR-199a-3p	10.5428	6	Canonical	20.935
hsa-miR-19a-3p	3.03738	2	Canonical	22.415
hsa-miR-19b-3p	6.79134	3	Canonical	20.7067
hsa-miR-200c-3p	0.758445	2	Canonical	26.76
hsa-miR-204-5p	13.1809	6	Canonical	18.1717
hsa-miR-205-5p	6.94771	3	Canonical	25.1967
hsa-miR-206	7.56312	5	Canonical	27.7
hsa-miR-20a-5p	11.0344	6	Canonical	21.5517
hsa-miR-20b-5p	6.22023	4	Canonical	27.74
hsa-miR-21-5p	12.5366	6	Canonical	18.68
hsa-miR-210-3p	6.68687	5	Canonical	24.3867
hsa-miR-211-5p	5.05861	4	Canonical	24.4867
hsa-miR-214-3p	2.33151	3	Canonical	25.8933
hsa-miR-218-5p	1.30451	2	Canonical	28.3383
hsa-miR-22-3p	9.38792	5	Canonical	22.5317
hsa-miR-221-3p	5.84118	2	Canonical	21.665
hsa-miR-222-3p	3.98702	3	Isovariant	24.7633
hsa-miR-224-5p	5.82727	2	Isovariant	30.5367
hsa-miR-23a-3p	8.35548	5	Canonical	21.175
hsa-miR-23b-3p	6.88187	4	Canonical	19.1583
hsa-miR-24-3p	11.6123	6	Canonical	24.605
hsa-miR-25-3p	9.12623	5	Canonical	22.1233
hsa-miR-26a-5p	14.732	6	Canonical	20.4983
hsa-miR-26b-5p	11.6517	6	Canonical	22.7817
hsa-miR-27a-3p	8.32729	6	Canonical	24.0333
hsa-miR-27b-3p	8.30409	6	Canonical	22.2817
hsa-miR-296-5p	1.70192	2	Canonical	29.685
hsa-miR-29a-3p	11.0779	6	Canonical	20.8683
hsa-miR-29b-3p	10.5512	6	Canonical	21.4517
hsa-miR-29c-3p	10.1426	6	Canonical	20.58
hsa-miR-302d-3p	0.261029	1	Canonical	32.47
hsa-miR-30a-5p	12.6567	6	Canonical	21.8767
hsa-miR-30b-5p	5.84189	3	Canonical	22.385
hsa-miR-30d-5p	12.7789	6	Canonical	23.2383
hsa-miR-30e-5p	12.9656	6	Canonical	22.125
hsa-miR-31-5p	8.51365	6	Canonical	27.5283
hsa-miR-320a-3p	12.7368	6	Canonical	22.97
hsa-miR-323b-3p	0.534394	2	Canonical	30.37
hsa-miR-324-5p	6.85006	5	Canonical	26.18
hsa-miR-326	1.58976	2	Canonical	29.6133
hsa-miR-328-3p	6.02518	3	Canonical	27.0983
hsa-miR-335-5p	11.9826	6	Canonical	24.375
hsa-miR-33a-5p	0.524398	2	Canonical	31.2483
hsa-miR-340-5p	9.51453	6	Canonical	23.1183
hsa-miR-342-3p	10.3564	6	Canonical	25.1917
hsa-miR-34a-5p	10.8779	6	Canonical	24.995
hsa-miR-34b-5p	7.66706	6	Canonical	24.505
hsa-miR-34c-5p	10.4381	6	Canonical	25.8383
hsa-miR-361-5p	10.5283	6	Canonical	23.5267
hsa-miR-362-5p	7.30558	5	Canonical	27.67
hsa-miR-374a-5p	1.5737	2	Canonical	30.615
hsa-miR-374b-5p	1.8725	2	Canonical	23.9183
hsa-miR-378a-3p	9.54735	6	Canonical	23.7733
hsa-miR-381-3p	5.64501	3	Canonical	33.7917
hsa-miR-382-5p	8.4195	6	Canonical	28.9983
hsa-miR-409-3p	1.51686	2	Canonical	28.6833
hsa-miR-421	5.65225	3	Canonical	30.235
hsa-miR-423-5p	12.4671	6	Canonical	21.815
hsa-miR-424-5p	9.26656	6	Canonical	26.0633
hsa-miR-429	5.29548	2	Canonical	29.0467
hsa-miR-432-5p	6.39578	4	Isovariant	31.9217
hsa-miR-449a	4.83044	3	Canonical	27.165
hsa-miR-450a-5p	3.22085	2	Canonical	27.8017
hsa-miR-483-5p	7.4278	6	Canonical	25.5167
hsa-miR-485-5p	5.71699	3	Canonical	33.43
hsa-miR-486-5p	15.8966	6	Canonical	21.1867
hsa-miR-487b-3p	0.547614	2	Canonical	28.8783
hsa-miR-494-3p	0.130931	1	Isovariant	30.155
hsa-miR-497-5p	5.62722	4	Canonical	24.8317
hsa-miR-499a-5p	7.92768	5	Canonical	24.9417
hsa-miR-500b-5p	6.54692	4	Canonical	25.1367
hsa-miR-502-3p	1.17099	2	Canonical	25.0667
hsa-miR-503-5p	5.32703	2	Isovariant	25.5567
hsa-miR-517c-3p	1.22033	2	Canonical	35.0933
hsa-miR-518b	0.0840643	1	Canonical	27.8683
hsa-miR-532-5p	10.1442	6	Canonical	24.7333
hsa-miR-551a	0.254997	1	Canonical	30.2267
hsa-miR-584-5p	3.26704	2	Canonical	24.2083
hsa-miR-592	1.68032	2	Canonical	33.51
hsa-miR-598-3p	1.82579	2	Canonical	30.495
hsa-miR-652-3p	8.13359	6	Canonical	23.65
hsa-miR-654-3p	0.259021	2	Canonical	29.7833
hsa-miR-660-5p	10.2719	6	Canonical	22.1167
hsa-miR-671-5p	7.04998	5	Canonical	29.3667
hsa-miR-760	6.06949	3	Canonical	32.2983
hsa-miR-769-5p	4.09859	3	Canonical	31.6917
hsa-miR-92a-3p	11.1752	5	Canonical	22.7117
hsa-miR-92b-3p	9.34279	6	Canonical	23.66
hsa-miR-95-3p	8.21481	6	Canonical	26.71
hsa-miR-96-5p	0.244887	1	Canonical	28.5417
hsa-miR-98-5p	10.5615	6	Canonical	28.7233
hsa-miR-99a-5p	10.0361	6	Canonical	21.8033

### Sheet: Seq-Only
miRNA	category_update	mean_RPM_log	n_samples_detected
hsa-let-7b-5p	Canonical	14.704	6
hsa-miR-105-5p	Isovariant	6.76323	2
hsa-miR-1180-3p	Canonical	8.10855	5
hsa-miR-1185-1-3p	Canonical	0.440066	1
hsa-miR-1277-5p	Canonical	1.11437	2
hsa-miR-1298-5p	Canonical	10.7691	6
hsa-miR-1301-3p	Isovariant	5.47146	3
hsa-miR-133b	Canonical	4.42134	2
hsa-miR-138-5p	Canonical	5.80349	6
hsa-miR-144-3p	Isovariant	10.3324	4
hsa-miR-151a-5p	Canonical	11.7333	6
hsa-miR-17-5p	Canonical	6.97357	4
hsa-miR-1911-5p	Canonical	11.5127	6
hsa-miR-219a-5p	Canonical	0.321928	2
hsa-miR-28-3p	Canonical	8.82783	6
hsa-miR-299-3p	Canonical	1.256	2
hsa-miR-302a-3p	Canonical	0.46641	1
hsa-miR-330-5p	Isovariant	0.552541	1
hsa-miR-331-3p	Canonical	1.91711	2
hsa-miR-337-5p	Canonical	0.409617	2
hsa-miR-338-3p	Isovariant	1.90753	2
hsa-miR-339-3p	Isovariant	7.82872	5
hsa-miR-365b-3p	Canonical	3.65992	2
hsa-miR-369-5p	Canonical	5.45697	3
hsa-miR-373-3p	Canonical	0.077243	1
hsa-miR-448	Canonical	8.70868	6
hsa-miR-4766-5p	Canonical	2.05658	2
hsa-miR-498-5p	Canonical	0.174193	2
hsa-miR-505-5p	Canonical	2.08633	2
hsa-miR-516a-5p	Canonical	6.65828	3
hsa-miR-526b-5p	Canonical	0.450661	1
hsa-miR-527	Isovariant	1.10434	2
hsa-miR-543	Canonical	0.3084	2
hsa-miR-590-3p	Canonical	3.57592	2
hsa-miR-605-3p	Canonical	0.378512	2
hsa-miR-615-3p	Canonical	0.148392	1
hsa-miR-624-5p	Canonical	7.8491	3
hsa-miR-628-3p	Isovariant	6.07952	4
hsa-miR-7-5p	Canonical	10.4141	6
hsa-miR-885-5p	Canonical	3.1592	2
hsa-miR-887-3p	Canonical	3.81779	3
hsa-miR-9-3p	Canonical	12.8927	6
hsa-miR-93-5p	Canonical	13.1784	6

### Sheet: Array-Only
miRNA	mean_Ct
hsa-let-7a-5p	23.2233
hsa-let-7d-5p	27.2433
hsa-let-7f-5p	26.0283
hsa-miR-100-5p	23.1983
hsa-miR-103a-3p	22.4033
hsa-miR-103b	30.385
hsa-miR-105-3p	32.3867
hsa-miR-106a-5p	22.4867
hsa-miR-107	24.8983
hsa-miR-1181	30.8733
hsa-miR-1202	28.515
hsa-miR-1207-5p	26.4
hsa-miR-1224-5p	29.9433
hsa-miR-1226-3p	32.2167
hsa-miR-1228-3p	30.05
hsa-miR-1246	22.125
hsa-miR-1257	35.68
hsa-miR-1260a	24.54
hsa-miR-1267	33.3683
hsa-miR-1284	31.95
hsa-miR-1285-3p	27.665
hsa-miR-1290	17.2967
hsa-miR-1291	30.985
hsa-miR-1299	31.145
hsa-miR-1303	29.5333
hsa-miR-1304-5p	31.0133
hsa-miR-133a-3p	24.6667
hsa-miR-134-5p	30.5267
hsa-miR-135b-5p	28.2317
hsa-miR-138-1-3p	31.7233
hsa-miR-142-5p	21.675
hsa-miR-144-5p	26.015
hsa-miR-1471	32.2883
hsa-miR-147b-3p	32.8333
hsa-miR-148b-3p	24.4367
hsa-miR-151a-3p	25.4633
hsa-miR-153-3p	30.615
hsa-miR-17-3p	27.2267
hsa-miR-181b-5p	27.0483
hsa-miR-181c-5p	31.095
hsa-miR-181d-5p	27.99
hsa-miR-1825	27.1617
hsa-miR-183-5p	29.6667
hsa-miR-18b-5p	27.9933
hsa-miR-190b-5p	33.475
hsa-miR-1915-5p	34.05
hsa-miR-193a-3p	32.5383
hsa-miR-193b-3p	25.93
hsa-miR-196b-5p	30.7133
hsa-miR-1973	27.0517
hsa-miR-198	28.3033
hsa-miR-199b-5p	26.01
hsa-miR-200a-3p	29.3217
hsa-miR-200b-3p	28.1883
hsa-miR-203a-3p	27.0617
hsa-miR-208a-3p	30.67
hsa-miR-208b-3p	34.4333
hsa-miR-212-3p	28.1733
hsa-miR-215-5p	30.11
hsa-miR-216a-5p	30.4983
hsa-miR-216b-5p	30.9667
hsa-miR-219a-2-3p	28.6517
hsa-miR-223-3p	19.5
hsa-miR-2355-3p	28.0117
hsa-miR-23c	27.62
hsa-miR-28-5p	26.395
hsa-miR-297	27.3433
hsa-miR-299-5p	27.8683
hsa-miR-301a-3p	27.43
hsa-miR-301b-3p	36.1767
hsa-miR-302a-5p	32.285
hsa-miR-3065-5p	32.3967
hsa-miR-30c-5p	22.0683
hsa-miR-3150b-3p	31.2583
hsa-miR-32-5p	24.9867
hsa-miR-320b	22.805
hsa-miR-320c	21.6283
hsa-miR-320d	22.24
hsa-miR-320e	26.9667
hsa-miR-329-3p	30.5233
hsa-miR-330-3p	32.5567
hsa-miR-337-3p	28.9767
hsa-miR-338-5p	28.5933
hsa-miR-339-5p	27.5233
hsa-miR-363-3p	26.74
hsa-miR-365a-3p	24.805
hsa-miR-365b-5p	33.5667
hsa-miR-367-3p	35.5717
hsa-miR-369-3p	30.83
hsa-miR-370-3p	29.2633
hsa-miR-372-3p	34.005
hsa-miR-375-3p	28.6567
hsa-miR-376a-3p	32.5833
hsa-miR-376b-3p	32.8017
hsa-miR-376c-3p	30.47
hsa-miR-377-3p	28.8267
hsa-miR-378b	28.695
hsa-miR-379-5p	32.0583
hsa-miR-383-5p	29.9833
hsa-miR-410-3p	29.29
hsa-miR-411-5p	29.835
hsa-miR-425-5p	22.8017
hsa-miR-4270	30.5317
hsa-miR-4306	25.9917
hsa-miR-431-3p	32.9983
hsa-miR-433-3p	30.325
hsa-miR-449b-5p	29.3783
hsa-miR-449c-5p	31.4017
hsa-miR-451a	15.6533
hsa-miR-452-5p	28.965
hsa-miR-454-3p	30.26
hsa-miR-455-3p	31.2933
hsa-miR-484	23.5033
hsa-miR-488-3p	34.03
hsa-miR-490-3p	32.9683
hsa-miR-491-5p	32.98
hsa-miR-493-5p	29.3867
hsa-miR-495-3p	27.34
hsa-miR-500a-3p	25.465
hsa-miR-501-3p	31.1983
hsa-miR-505-3p	27.5433
hsa-miR-508-3p	33.9967
hsa-miR-513a-3p	32.6283
hsa-miR-513b-5p	31.74
hsa-miR-513c-5p	32.6283
hsa-miR-516b-5p	33.6383
hsa-miR-517a-3p	27.5983
hsa-miR-518c-3p	33.5383
hsa-miR-518e-3p	33.7733
hsa-miR-518f-3p	32.4483
hsa-miR-520a-3p	33.1017
hsa-miR-520e-3p	31.6633
hsa-miR-520f-3p	32.88
hsa-miR-520h	36.05
hsa-miR-522-3p	33.1533
hsa-miR-523-5p	31.0683
hsa-miR-525-5p	32.0283
hsa-miR-539-5p	31.915
hsa-miR-542-3p	34.19
hsa-miR-544a	32.27
hsa-miR-545-3p	27.5083
hsa-miR-548a-3p	33
hsa-miR-548b-5p	32.3983
hsa-miR-548d-5p	29.5433
hsa-miR-548l	31.8167
hsa-miR-550a-3p	23.9667
hsa-miR-551b-3p	29.825
hsa-miR-559	29.965
hsa-miR-572	32.1783
hsa-miR-574-3p	23.995
hsa-miR-575	35.175
hsa-miR-576-5p	32.5067
hsa-miR-579-3p	33.3633
hsa-miR-582-5p	31.0467
hsa-miR-590-5p	26.315
hsa-miR-596	30.8533
hsa-miR-602	33.6583
hsa-miR-609	34.835
hsa-miR-610	28.6817
hsa-miR-612	34.0067
hsa-miR-613	39.5083
hsa-miR-616-5p	32.5533
hsa-miR-618	34.1367
hsa-miR-622	32.5867
hsa-miR-627-5p	29.1633
hsa-miR-628-5p	31.83
hsa-miR-629-5p	31.1217
hsa-miR-637	32.9783
hsa-miR-642b-3p	32.21
hsa-miR-645	29.4017
hsa-miR-648	31.105
hsa-miR-650	32.3467
hsa-miR-651-5p	35.3733
hsa-miR-658	33.3367
hsa-miR-659-3p	32.885
hsa-miR-663b	32.145
hsa-miR-664a-3p	25.3217
hsa-miR-708-5p	32.69
hsa-miR-744-5p	34.455
hsa-miR-761	31.9467
hsa-miR-765	28.9767
hsa-miR-767-3p	31.52
hsa-miR-770-5p	33.73
hsa-miR-802	40.715
hsa-miR-873-5p	32.72
hsa-miR-874-3p	31.6817
hsa-miR-885-3p	26.6583
hsa-miR-890	33.16
hsa-miR-9-5p	23.065
hsa-miR-938	35.2433
hsa-miR-940	26.5583
hsa-miR-99b-5p	25.2567
